# Bipartite influence of abscisic acid on xylem differentiation trajectories is dependent on distinct VND transcription factors in Arabidopsis

**DOI:** 10.1101/2020.09.28.313189

**Authors:** Prashanth Ramachandran, Frauke Augstein, Shamik Mazumdar, Thanh Van Nguyen, Elena A. Minina, Charles W. Melnyk, Annelie Carlsbecker

**Affiliations:** Department of Organismal Biology, Physiological Botany, Linnean Centre for Plant Biology, Uppsala University, Ullsv. 24E, SE-756 51, Uppsala, Sweden; Department of Plant Biology, Linnean Center for Plant Biology, Swedish University of Agricultural Sciences, Ullsv. 24E, SE-756 51, Uppsala, Sweden; Department of Molecular Sciences, Linnean Center for Plant Biology, Swedish University of Agricultural Sciences, Ullsv. 24E, SE-756 51, Uppsala, Sweden

**Keywords:** ABA, *Arabidopsis thaliana*, plasticity, VND, water deficiency, xylem differentiation

## Abstract

Plants display a remarkable ability to adjust their growth and development to changes in environmental conditions, such as reduction in water availability. This high degree of plasticity is apparent not only as altered root and shoot growth rates, but also as changes to tissue patterning and cell morphology [1,2]. We have previously shown that *Arabidopsis thaliana* root xylem displays plastic developmental responses to limited water availability, mediated by non-cell autonomous action of abscisic acid, ABA [2]. Here, we show through analyses of ABA response reporters and tissue specific suppression of ABA signalling that xylem cells act as primary signalling centres for mediation of changes to both xylem cell fate and differentiation rate revealing a cell autonomous control of xylem development by ABA. Transcriptomic changes in response to ABA showed that members of the VASCULAR RELATED NAC DOMAIN (VND) transcription factor family are rapidly activated. Molecular and genetic analyses revealed that the two aspects of xylem developmental changes, cell fate and differentiation rate, are dependent on distinct members of this transcription factor family. Thus, this study provides insights into how different aspects of developmental plasticity can be interlinked, yet genetically independent of each other. Moreover, similarities in phenotypic and molecular responses to ABA in diverse species indicate an evolutionary conservation of the ABA-xylem development regulatory network among eudicots. Hence, this study gives molecular insights on how environmental stress promotes anatomical plasticity to key plant traits with potential relevance for water use optimization and adaptation to drought conditions.
