## Supplementary Table 2 for "Bipartite influence of abscisic acid on xylem differentiation trajectories is dependent on distinct VND transcription factors in Arabidopsis"

### Sheet: Sheet1
Table S2. List of primers used in the study
qRT-PCR	Forward	Reverse
VND1	ggaaaacacttgtgttctacaaagg	aaccacccatccttcttcct
VND2	cgaaccatgggatttacaaga	tgtttgttcttgttcctgttgg
VND3	ACCGGAAAGCTTCCCTCTTGCC	TCCCGGGAAGGTCCCAAGGAT
VND4	ggtcaacgacggattctcc	tggcatatgttgttggtgct
VND5	tgaatcagcctgtttttgagttt	tcttcatcagtaggatgaaatctga
VND6	ACCCTATGGAAGATGGAGGGACCA	CGCCACACTCCCGCACACTT
VND7	TTCGAAACGCAGTCGTATAATCC	ATTAGCTTCGACCTCATTATAGCTTTG
MYB46	TCTTCGTCCTGACCTCAAGC	CTGCAATCTGAGACCACCTG
MYB83	AACGTGGATCCTTCTCTCCTC	AGCCGAGTAGCTATTTGAGACC
LBD15	gcatgcctgaatgtcaagag	ggacccgacattggtcttc
LBD30	agcgagcaacgtctccaa	acggcgtctggtcgtttat
ACL5	CGCTCCTTCTTTCGTCTCTG	TCTAGCGCGAGAGAGATGGT
XND1	GCTCCTCGGCAACAGATGGTCG	GCATGCGGCTTTGACGGCAG
XCP1	TCCAGTTCTACAAAGGGGGAGTGTT	CTGCCACACCGTGGTCTAGGT
XCP2	TAGCGGCGGCGTGTTTGATGG	CGCAGCCACACCGTGGTCAA
APT1	GTTGCAGGTGTTGAAGCTAGAGGT	TGGCACCAATAGCCAACGCAATAG
GAPDH	atcaagaaggccatcaagga	cctcagtgtatcccaaaattcc
Solyc02g084350	ccgatttgggaatgttgcta	cgaactcaagatctcattcagc
Solyc08g079120	ccctcaattagagtcacccaag	cattgagttgttgttgattgatcc
Solyc03g083880	catgggatcttcaagaattatgc	ttgtggctaaagaagtaccattca
Solyc11g018660	ttatatgagaggaaccaacacaagtta	aataacttggcatttgtgaaagg
Solyc06g065410	atgcatgaatacaggctcca	ccctacataccacccatcctt
TomatoActin	gctccacgagctgtatttcc	ttttgacccatacccaccat
TomatoTIP41	ttggggagcataacaaatcc	gacaaggcctgaaatgtggt
Genotyping	LP	RP	BP
VND1	CTCGTTTTAAGCGGATGTTTG	ATGACGGGAAATTGGAGAGAG	ATTTTGCCGATTTCGGAAC
VND2	TCTACAGAATCGAACCATGGG	AGTATGCCAAACCTTTAGGCC	ATTTTGCCGATTTCGGAAC
VND3	GCGTCGTCGTAGAATAAGCAG	CACATGTCATCGTTCAAGTGG	GCCTTTTCAGAAATGGATAAATAGCCTTGCTTCC
VND7	CATGTGTGTGGTCCTGTTGAG	CCATGGCTCCATTTTGTAGAG	ATTTTGCCGATTTCGGAAC
